# Emergence and Dynamics of Usutu and West Nile Viruses in the Netherlands, 2016-2022

**DOI:** 10.1101/2024.12.16.628479

**Authors:** Emmanuelle Münger, Nnomzie Atama, Jurrian van Irsel, Rody Blom, Louie Krol, Tijs J van den Berg, Marieta Braks, Ankje de Vries, Anne van der Linden, Irina Chestakova, Marjan Boter, Felicity D Chandler, Robert Kohl, David F Nieuwenhuijse, Mathilde Uiterwijk, Ron A M Fouchier, Hein Sprong, Andrea Gröne, Constantianus J M Koenraadt, Maarten Schrama, Chantal B E M Reusken, Arjan Stroo, Judith M A van den Brand, Henk P van der Jeugd, Bas B Oude Munnink, Reina S Sikkema, Marion P G Koopmans

## Abstract

**Background:** Mosquito-borne arboviruses, including Usutu virus (USUV) and West Nile virus (WNV), are emerging threats in Europe, with changes in climate, land use, and increased travel and trade influencing their dynamics. Understanding the emergence and establishment of these viruses in new regions is critical for informing targeted mitigation of drivers of emergence and enhancing public and wildlife health preparedness.

**Methods:** Seven years (2016-2022) of interconnected studies were conducted in the Netherlands. Live birds were sampled by volunteer bird ringers, dead birds were referred for sampling by citizen-scientists and zoological institutions, and mosquitoes were trapped. Samples were tested for USUV and WNV using RT-PCR and screened for *Orthoflavivirus* antibodies using protein microarray and neutralization assays. Sequencing and phylogenetic analyses were performed.

**Findings:** USUV was first detected in the Netherlands in 2016, caused large outbreaks in birds until 2018, and resurged in 2022. One dominant, enzootic lineage, co-circulated alongside several limited introductions of a second lineage. A localized WNV lineage 2 outbreak occurred in live birds and mosquitoes in 2020, with another positive bird in 2022 and serological evidence of continued circulation.

**Interpretation:** We provide the first comprehensive, multi-year documentation of two emerging arboviruses in the Netherlands. USUV was enzootically maintained over seven years and was associated with substantial bird mortality. WNV is in an early stage of establishment with no bird mortality observed. Our integrated wildlife sampling was crucial in detecting a human WNV outbreak, bringing this emerging threat to public health attention.

**Funding:** ZonMw, Dutch Research Council (NWO), European Union, Government of the Netherlands
