## Appendix 2 for "Emergence and Dynamics of Usutu and West Nile Viruses in the Netherlands, 2016-2022"

### Sheet: FreeRangingBirds_PerOrder
Row	order	N.Fam.Tested.LiveAndDead	N.Sp.Tested.LiveAndDead	N.Live.Tested.PCR	N.Dead.Tested.USUVPCR	N.Fam.USUVRNA.pos.LiveAndDead	Names.Fam.USUVRNA.pos.LiveAndDead	N.Sp.USUVRNA.pos.LiveAndDead	Names.Sp.USUVRNA.pos.LiveAndDead	N.Fam.WNVRNA.pos.Live	Names.Fam.WNVRNA.pos.Live	N.Sp.WNVRNA.pos.Live	Names.Sp.WNVRNA.pos.Live	N.Live.Tested.PMA	N.Live.AboveTreshold.PMA	N.Live.Tested.NT	N.Fam.AnyOrthoflaviAb.pos.Live	Names.Fam.AnyOrthoflaviAb.pos.Live	N.Sp.AnyOrthoflaviAb.pos.Live	Names.Sp.AnyOrthoflaviAb.pos.Live	N.Live.USUVRNA.pos	N.Live.WNVRNA.pos	N.Live.USUVAb.pos	N.Live.WNVAb.pos	N.Live.OrthoflaviAb.pos	Perc.Live.USUVRNA.pos	Perc.Live.WNVRNA.pos	Perc.Live.USUVAb.pos	Perc.Live.WNVAb.pos	Perc.Live.OrthoflaviAb.pos	N.Dead.USUVRNA.pos	Perc.Dead.USUVRNA.pos
1	Passeriformes	20	89	21291	883	11	Turdidae, Paridae, Passeridae, Corvidae, Sylviidae, Fringillidae, Hirundinidae, Sturnidae, Phylloscopidae, Prunellidae, Regulidae	22	Turdus merula, Turdus philomelos, Turdus iliacus, Erithacus rubecula, Turdus pilaris, Parus major, Cyanistes caeruleus, Passer domesticus, Garrulus glandarius, Pica pica, Coloeus monedula, Sylvia atricapilla, Curruca communis, Acrocephalus palustris, Chloris chloris, Emberiza schoeniclus, Riparia riparia, Hirundo rustica, Sturnus vulgaris, Phylloscopus collybita, Prunella modularis, Regulus regul…	5	Paridae, Passeridae, Phylloscopidae, Sylviidae, Turdidae	5	Parus major, Passer domesticus, Phylloscopus collybita, Curruca communis, Turdus philomelos	3725	1032	822	9	Turdidae, Corvidae, Passeridae, Fringillidae, Hirundinidae, Paridae, Prunellidae, Sturnidae, Sylviidae	15	Turdus merula, Turdus philomelos, Turdus iliacus, Garrulus glandarius, Pica pica, Coloeus monedula, Corvus corone, Passer domesticus, Emberiza schoeniclus, Fringilla coelebs, Riparia riparia, Parus major, Prunella modularis, Sturnus vulgaris, Sylvia atricapilla	156	8	224	44	37	0.7%	0.0%	6.0%	1.2%	1.0%	233	26.4%
2	Columbiformes	1	6	285	74	1	Columbidae	3	Columba palumbus, Streptopelia decaocto, Columba livia domestica	0		0		106	21	20	1	Columbidae	3	Columba palumbus, Streptopelia decaocto, Columba livia domestica	0	0	9	1	0	0.0%	0.0%	8.5%	0.9%	0.0%	9	12.2%
3	Anseriformes	1	26	7819	55	1	Anatidae	1	Cygnus olor	0		0		0	0	0	0		0		1	0	0	0	0	0.0%	0.0%				0	0.0%
4	Charadriiformes	6	43	2048	63	1	Laridae	1	Chroicocephalus ridibundus	0		0		119	23	5	2	Charadriidae, Scolopacidae	2	Pluvialis apricaria, Calidris pugnax	1	0	1	0	1	0.0%	0.0%	0.8%	0.0%	0.8%	0	0.0%
5	Gruiformes	1	4	621	3	1	Rallidae	1	Fulica atra	0		0		0	0	0	0		0		1	0	0	0	0	0.2%	0.0%				0	0.0%
6	Coraciiformes	1	1	60	3	1	Alcedinidae	1	Alcedo atthis	0		0		8	0	0	0		0		0	0	0	0	0	0.0%	0.0%	0.0%	0.0%	0.0%	1	33.3%
7	Pelecaniformes	2	4	206	5	0		0		1	Ardeidae	1	Ardea cinerea	20	7	5	1	Ardeidae	2	Ardea cinerea, Nycticorax nycticorax	0	1	2	0	3	0.0%	0.5%	10.0%	0.0%	15.0%	0	0.0%
8	Falconiformes	1	4	343	6	0		0		0		0		102	42	36	1	Falconidae	2	Falco tinnunculus, Falco subbuteo	0	0	1	2	2	0.0%	0.0%	1.0%	2.0%	2.0%	0	0.0%
9	Piciformes	1	5	259	15	0		0		0		0		91	5	5	1	Picidae	1	Dendrocopos major	0	0	1	0	0	0.0%	0.0%	1.1%	0.0%	0.0%	0	0.0%
10	Strigiformes	2	5	195	38	0		0		0		0		37	24	14	2	Strigidae, Tytonidae	2	Strix aluco, Tyto alba	0	0	2	1	0	0.0%	0.0%	5.4%	2.7%	0.0%	0	0.0%
11	Galliformes	1	3	126	6	0		0		0		0		67	7	7	1	Phasianidae	2	Phasianus colchicus, Coturnix coturnix	0	0	1	2	0	0.0%	0.0%	1.5%	3.0%	0.0%	0	0.0%
12	Accipitriformes	1	7	107	18	0		0		0		0		36	16	14	1	Accipitridae	3	Buteo buteo, Accipiter nisus, Pernis apivorus	0	0	2	3	1	0.0%	0.0%	5.6%	8.3%	2.8%	0	0.0%
13	Cuculiformes	1	1	16	1	0		0		0		0		2	0	0	0		0		0	0	0	0	0	0.0%	0.0%	0.0%	0.0%	0.0%	0	0.0%
14	Ciconiiformes	1	1	10	3	0		0		0		0		0	0	0	0		0		0	0	0	0	0	0.0%	0.0%				0	0.0%
15	Suliformes	2	2	10	3	0		0		0		0		2	1	0	0		0		0	0	0	0	0	0.0%	0.0%	0.0%	0.0%	0.0%	0	0.0%
16	Caprimulgiformes	1	1	10	0	0		0		0		0		0	0	0	0		0		0	0	0	0	0	0.0%	0.0%				0
17	Psittaciformes	1	1	4	2	0		0		0		0		2	0	0	0		0		0	0	0	0	0	0.0%	0.0%	0.0%	0.0%	0.0%	0	0.0%
18	Apodiformes	1	1	4	0	0		0		0		0		0	0	0	0		0		0	0	0	0	0	0.0%	0.0%				0
19	Podicipediformes	1	1	4	0	0		0		0		0		2	0	0	0		0		0	0	0	0	0	0.0%	0.0%	0.0%	0.0%	0.0%	0
20	Upupiformes	2	2	0	2	0		0		0		0		0	0	0	0		0		0	0	0	0	0						0	0.0%
21	Total	48	207	33418	1180	16	-	29	-	6	-	6	-	4319	1178	928	19	-	32	-	159	9	243	53	44	-	-	-	-	-	243	-

### Sheet: FreeRangingBirds_PerSpecies
Row	English	Latin	family	order	Habitat.class	N.Live.Tested.USUV.WNV.PCR	N.Live.USUVRNA.pos	N.Live.WNVRNA.pos	N.Live.Tested.PMA	N.Live.AboveTreshold.PMA	N.Live.Tested.NT	N.Live.USUVAb.pos	N.Live.WNVAb.pos	N.Live.OrthoflaviAb.pos	Perc.Live.USUVRNA.pos	Perc.Live.WNVRNA.pos	Perc.Live.USUVAb.pos	Perc.Live.WNVAb.pos	Perc.Live.OrthoflaviAb.pos	N.Dead.Tested.USUV.PCR	N.Dead.USUVRNA.pos	Perc.Dead.USUVRNA.pos
1	Eurasian Blackbird	Turdus merula	Turdidae	Passeriformes	landbirds	4415	106	0	2052	674	605	172	32	23	2.4%	0.0%	8.4%	1.6%	1.1%	399	208	52.1%
2	Song Thrush	Turdus philomelos	Turdidae	Passeriformes	landbirds	1262	23	1	420	129	82	19	5	6	1.8%	0.1%	4.5%	1.2%	1.4%	87	4	4.6%
3	House Sparrow	Passer domesticus	Passeridae	Passeriformes	landbirds	2089	6	2	208	33	11	2	2	0	0.3%	0.1%	1.0%	1.0%	0.0%	36	3	8.3%
4	Great Tit	Parus major	Paridae	Passeriformes	landbirds	1281	4	3	114	18	7	1	0	0	0.3%	0.2%	0.9%	0.0%	0.0%	35	0	0.0%
5	Eurasian Blackcap	Sylvia atricapilla	Sylviidae	Passeriformes	landbirds	1999	4	0	92	25	5	0	1	0	0.2%	0.0%	0.0%	1.1%	0.0%	10	0	0.0%
6	Eurasian Jay	Garrulus glandarius	Corvidae	Passeriformes	landbirds	171	2	0	74	27	15	2	2	3	1.2%	0.0%	2.7%	2.7%	4.1%	6	3	50.0%
7	Redwing	Turdus iliacus	Turdidae	Passeriformes	landbirds	347	2	0	118	18	11	3	0	0	0.6%	0.0%	2.5%	0.0%	0.0%	19	0	0.0%
8	Common Whitethroat	Curruca communis	Sylviidae	Passeriformes	landbirds	519	1	1	7	3	1	0	0	0	0.2%	0.2%	0.0%	0.0%	0.0%	0	0
9	Common Chiffchaff	Phylloscopus collybita	Phylloscopidae	Passeriformes	landbirds	278	1	1	0	0	0	0	0	0	0.4%	0.4%				8	0	0.0%
10	Blue Tit	Cyanistes caeruleus	Paridae	Passeriformes	landbirds	565	1	0	34	7	4	0	0	0	0.2%	0.0%	0.0%	0.0%	0.0%	31	7	22.6%
11	Common Starling	Sturnus vulgaris	Sturnidae	Passeriformes	landbirds	269	1	0	94	6	5	1	0	0	0.4%	0.0%	1.1%	0.0%	0.0%	18	1	5.6%
12	European Greenfinch	Chloris chloris	Fringillidae	Passeriformes	landbirds	377	1	0	17	2	1	0	0	0	0.3%	0.0%	0.0%	0.0%	0.0%	30	1	3.3%
13	Common Reed Bunting	Emberiza schoeniclus	Fringillidae	Passeriformes	landbirds	212	1	0	24	2	1	1	0	0	0.5%	0.0%	4.2%	0.0%	0.0%	2	0	0.0%
14	Sand Martin	Riparia riparia	Hirundinidae	Passeriformes	landbirds	149	1	0	1	1	1	1	0	0	0.7%	0.0%	100.0%	0.0%	0.0%	26	0	0.0%
15	European Robin	Erithacus rubecula	Turdidae	Passeriformes	landbirds	701	1	0	37	2	0	0	0	0	0.1%	0.0%	0.0%	0.0%	0.0%	27	0	0.0%
16	Mute Swan	Cygnus olor	Anatidae	Anseriformes	waterbirds	614	1	0	0	0	0	0	0	0	0.2%	0.0%				12	0	0.0%
17	Black-headed Gull	Chroicocephalus ridibundus	Laridae	Charadriiformes	waterbirds	595	1	0	38	3	0	0	0	0	0.2%	0.0%	0.0%	0.0%	0.0%	4	0	0.0%
18	Marsh Warbler	Acrocephalus palustris	Sylviidae	Passeriformes	landbirds	424	1	0	4	0	0	0	0	0	0.2%	0.0%	0.0%	0.0%	0.0%	0	0
19	Eurasian Coot	Fulica atra	Rallidae	Gruiformes	waterbirds	229	1	0	0	0	0	0	0	0	0.4%	0.0%				1	0	0.0%
20	Grey Heron	Ardea cinerea	Ardeidae	Pelecaniformes	waterbirds	30	0	1	9	2	1	0	0	1	0.0%	3.3%	0.0%	0.0%	11.1%	1	0	0.0%
21	Common Wood Pigeon	Columba palumbus	Columbidae	Columbiformes	landbirds	61	0	0	39	8	6	4	0	0	0.0%	0.0%	10.3%	0.0%	0.0%	42	7	16.7%
22	Eurasian Magpie	Pica pica	Corvidae	Passeriformes	landbirds	121	0	0	64	33	29	9	2	4	0.0%	0.0%	14.1%	3.1%	6.2%	10	1	10.0%
23	Eurasian Collared Dove	Streptopelia decaocto	Columbidae	Columbiformes	landbirds	64	0	0	36	6	6	4	1	0	0.0%	0.0%	11.1%	2.8%	0.0%	16	1	6.2%
24	Western Jackdaw	Coloeus monedula	Corvidae	Passeriformes	landbirds	252	0	0	121	17	27	4	0	1	0.0%	0.0%	3.3%	0.0%	0.8%	33	1	3.0%
25	Dunnock	Prunella modularis	Prunellidae	Passeriformes	landbirds	372	0	0	20	7	1	1	0	0	0.0%	0.0%	5.0%	0.0%	0.0%	3	1	33.3%
26	Rock Pigeon	Columba livia domestica	Columbidae	Columbiformes	landbirds	151	0	0	28	7	8	1	0	0	0.0%	0.0%	3.6%	0.0%	0.0%	12	1	8.3%
27	Barn Swallow	Hirundo rustica	Hirundinidae	Passeriformes	landbirds	243	0	0	4	1	0	0	0	0	0.0%	0.0%	0.0%	0.0%	0.0%	10	1	10.0%
28	Common Kingfisher	Alcedo atthis	Alcedinidae	Coraciiformes	landbirds	60	0	0	8	0	0	0	0	0	0.0%	0.0%	0.0%	0.0%	0.0%	3	1	33.3%
29	Fieldfare	Turdus pilaris	Turdidae	Passeriformes	landbirds	19	0	0	6	1	1	0	0	0	0.0%	0.0%	0.0%	0.0%	0.0%	3	1	33.3%
30	Goldcrest	Regulus regulus	Regulidae	Passeriformes	landbirds	18	0	0	0	0	0	0	0	0	0.0%	0.0%				5	1	20.0%
31	Carrion Crow	Corvus corone	Corvidae	Passeriformes	landbirds	64	0	0	51	10	14	7	0	0	0.0%	0.0%	13.7%	0.0%	0.0%	13	0	0.0%
32	Black-crowned Night Heron	Nycticorax nycticorax	Ardeidae	Pelecaniformes	waterbirds	20	0	0	10	5	4	2	0	2	0.0%	0.0%	20.0%	0.0%	20.0%	1	0	0.0%
33	Common Kestrel	Falco tinnunculus	Falconidae	Falconiformes	landbirds	340	0	0	100	41	35	1	1	2	0.0%	0.0%	1.0%	1.0%	2.0%	5	0	0.0%
34	Common Buzzard	Buteo buteo	Accipitridae	Accipitriformes	landbirds	62	0	0	13	7	7	1	1	1	0.0%	0.0%	7.7%	7.7%	7.7%	10	0	0.0%
35	Ring-necked Pheasant	Phasianus colchicus	Phasianidae	Galliformes	landbirds	9	0	0	8	4	4	1	1	0	0.0%	0.0%	12.5%	12.5%	0.0%	4	0	0.0%
36	Tawny Owl	Strix aluco	Strigidae	Strigiformes	landbirds	7	0	0	6	5	5	1	1	0	0.0%	0.0%	16.7%	16.7%	0.0%	5	0	0.0%
37	Common Chaffinch	Fringilla coelebs	Fringillidae	Passeriformes	landbirds	392	0	0	27	3	1	1	0	0	0.0%	0.0%	3.7%	0.0%	0.0%	18	0	0.0%
38	Great Spotted Woodpecker	Dendrocopos major	Picidae	Piciformes	landbirds	234	0	0	87	5	5	1	0	0	0.0%	0.0%	1.1%	0.0%	0.0%	9	0	0.0%
39	Common Barn Owl	Tyto alba	Tytonidae	Strigiformes	landbirds	95	0	0	11	3	3	1	0	0	0.0%	0.0%	9.1%	0.0%	0.0%	19	0	0.0%
40	Eurasian Sparrowhawk	Accipiter nisus	Accipitridae	Accipitriformes	landbirds	27	0	0	14	6	3	1	0	0	0.0%	0.0%	7.1%	0.0%	0.0%	4	0	0.0%
41	European Golden Plover	Pluvialis apricaria	Charadriidae	Charadriiformes	waterbirds	3	0	0	1	1	1	1	0	0	0.0%	0.0%	100.0%	0.0%	0.0%	0	0
42	European Honey-buzzard	Pernis apivorus	Accipitridae	Accipitriformes	landbirds	4	0	0	4	3	3	0	2	0	0.0%	0.0%	0.0%	50.0%	0.0%	0	0
43	Common Quail	Coturnix coturnix	Phasianidae	Galliformes	landbirds	115	0	0	57	3	3	0	1	0	0.0%	0.0%	0.0%	1.8%	0.0%	2	0	0.0%
44	Eurasian Hobby	Falco subbuteo	Falconidae	Falconiformes	landbirds	2	0	0	2	1	1	0	1	0	0.0%	0.0%	0.0%	50.0%	0.0%	0	0
45	Ruff	Calidris pugnax	Scolopacidae	Charadriiformes	waterbirds	2	0	0	1	1	1	0	0	1	0.0%	0.0%	0.0%	0.0%	100.0%	0	0
46	Mallard	Anas platyrhynchos	Anatidae	Anseriformes	waterbirds	4828	0	0	0	0	0	0	0	0	0.0%	0.0%				7	0	0.0%
47	Eurasian Reed Warbler	Acrocephalus scirpaceus	Sylviidae	Passeriformes	landbirds	1171	0	0	9	2	0	0	0	0	0.0%	0.0%	0.0%	0.0%	0.0%	3	0	0.0%
48	Eurasian Wigeon	Mareca penelope	Anatidae	Anseriformes	waterbirds	693	0	0	0	0	0	0	0	0	0.0%	0.0%				3	0	0.0%
49	Garden Warbler	Sylvia borin	Sylviidae	Passeriformes	landbirds	685	0	0	13	5	0	0	0	0	0.0%	0.0%	0.0%	0.0%	0.0%	1	0	0.0%
50	Barnacle Goose	Branta leucopsis	Anatidae	Anseriformes	waterbirds	409	0	0	0	0	0	0	0	0	0.0%	0.0%				1	0	0.0%
51	Common Tern	Sterna hirundo	Laridae	Charadriiformes	waterbirds	317	0	0	4	0	0	0	0	0	0.0%	0.0%	0.0%	0.0%	0.0%	4	0	0.0%
52	Domestic Goose	Anser anser	Anatidae	Anseriformes	waterbirds	313	0	0	0	0	0	0	0	0	0.0%	0.0%				6	0	0.0%
53	Water Rail	Rallus aquaticus	Rallidae	Gruiformes	waterbirds	300	0	0	0	0	0	0	0	0	0.0%	0.0%				0	0
54	Sedge Warbler	Acrocephalus schoenobaenus	Sylviidae	Passeriformes	landbirds	293	0	0	12	2	0	0	0	0	0.0%	0.0%	0.0%	0.0%	0.0%	0	0
55	Bluethroat	Luscinia svecica	Turdidae	Passeriformes	landbirds	280	0	0	8	0	0	0	0	0	0.0%	0.0%	0.0%	0.0%	0.0%	1	0	0.0%
56	Lesser Whitethroat	Curruca curruca	Sylviidae	Passeriformes	landbirds	254	0	0	3	1	0	0	0	0	0.0%	0.0%	0.0%	0.0%	0.0%	1	0	0.0%
57	Gadwall	Mareca strepera	Anatidae	Anseriformes	waterbirds	239	0	0	0	0	0	0	0	0	0.0%	0.0%				1	0	0.0%
58	European Pied Flycatcher	Ficedula hypoleuca	Muscicapidae	Passeriformes	landbirds	229	0	0	0	0	0	0	0	0	0.0%	0.0%				1	0	0.0%
59	Egyptian Goose	Alopochen aegyptiaca	Anatidae	Anseriformes	waterbirds	215	0	0	0	0	0	0	0	0	0.0%	0.0%				4	0	0.0%
60	Lesser Black-backed Gull	Larus fuscus	Laridae	Charadriiformes	waterbirds	197	0	0	10	2	0	0	0	0	0.0%	0.0%	0.0%	0.0%	0.0%	3	0	0.0%
61	Eurasian Wren	Troglodytes troglodytes	Certhiidae	Passeriformes	landbirds	170	0	0	1	0	0	0	0	0	0.0%	0.0%	0.0%	0.0%	0.0%	9	0	0.0%
62	Eurasian Spoonbill	Platalea leucorodia	Threskiornithidae	Pelecaniformes	waterbirds	155	0	0	0	0	0	0	0	0	0.0%	0.0%				1	0	0.0%
63	Common Teal	Anas crecca	Anatidae	Anseriformes	waterbirds	149	0	0	0	0	0	0	0	0	0.0%	0.0%				1	0	0.0%
64	Cetti's Warbler	Cettia cetti	Sylviidae	Passeriformes	landbirds	130	0	0	6	0	0	0	0	0	0.0%	0.0%	0.0%	0.0%	0.0%	0	0
65	Dark-bellied Brent Goose	Branta bernicla	Anatidae	Anseriformes	waterbirds	130	0	0	0	0	0	0	0	0	0.0%	0.0%				0	0
66	Dunlin	Calidris alpina	Scolopacidae	Charadriiformes	waterbirds	130	0	0	0	0	0	0	0	0	0.0%	0.0%				0	0
67	Common Redstart	Phoenicurus phoenicurus	Muscicapidae	Passeriformes	landbirds	125	0	0	2	0	0	0	0	0	0.0%	0.0%	0.0%	0.0%	0.0%	0	0
68	Common Nightingale	Luscinia megarhynchos	Turdidae	Passeriformes	landbirds	119	0	0	1	0	0	0	0	0	0.0%	0.0%	0.0%	0.0%	0.0%	0	0
69	Common Grasshopper Warbler	Locustella naevia	Locustellidae	Passeriformes	landbirds	111	0	0	4	0	0	0	0	0	0.0%	0.0%	0.0%	0.0%	0.0%	0	0
70	European Herring Gull	Larus argentatus	Laridae	Charadriiformes	waterbirds	108	0	0	14	5	1	0	0	0	0.0%	0.0%	0.0%	0.0%	0.0%	7	0	0.0%
71	European Goldfinch	Carduelis carduelis	Fringillidae	Passeriformes	landbirds	102	0	0	1	0	0	0	0	0	0.0%	0.0%	0.0%	0.0%	0.0%	2	0	0.0%
72	Eurasian Woodcock	Scolopax rusticola	Scolopacidae	Charadriiformes	waterbirds	100	0	0	13	0	0	0	0	0	0.0%	0.0%	0.0%	0.0%	0.0%	8	0	0.0%
73	Ruddy Turnstone	Arenaria interpres	Scolopacidae	Charadriiformes	waterbirds	93	0	0	0	0	0	0	0	0	0.0%	0.0%				0	0
74	Common Moorhen	Gallinula chloropus	Rallidae	Gruiformes	waterbirds	90	0	0	0	0	0	0	0	0	0.0%	0.0%				2	0	0.0%
75	Willow Warbler	Phylloscopus trochilus	Phylloscopidae	Passeriformes	landbirds	90	0	0	0	0	0	0	0	0	0.0%	0.0%				0	0
76	Common Gull	Larus canus	Laridae	Charadriiformes	waterbirds	87	0	0	3	1	0	0	0	0	0.0%	0.0%	0.0%	0.0%	0.0%	0	0
77	Little Owl	Athene noctua	Strigidae	Strigiformes	landbirds	85	0	0	14	13	4	0	0	0	0.0%	0.0%	0.0%	0.0%	0.0%	9	0	0.0%
78	Long-tailed Tit	Aegithalos caudatus	Aegithalidae	Passeriformes	landbirds	77	0	0	0	0	0	0	0	0	0.0%	0.0%				0	0
79	Eurasian Siskin	Spinus spinus	Fringillidae	Passeriformes	landbirds	75	0	0	3	0	0	0	0	0	0.0%	0.0%	0.0%	0.0%	0.0%	1	0	0.0%
80	Tree Pipit	Anthus trivialis	Motacillidae	Passeriformes	landbirds	67	0	0	1	0	0	0	0	0	0.0%	0.0%	0.0%	0.0%	0.0%	0	0
81	Caspian Gull	Larus cachinnans	Laridae	Charadriiformes	waterbirds	55	0	0	0	0	0	0	0	0	0.0%	0.0%				0	0
82	Eurasian Tree Sparrow	Passer montanus	Passeridae	Passeriformes	landbirds	54	0	0	7	0	0	0	0	0	0.0%	0.0%	0.0%	0.0%	0.0%	7	0	0.0%
83	Yellowhammer	Emberiza citrinella	Fringillidae	Passeriformes	landbirds	51	0	0	12	0	0	0	0	0	0.0%	0.0%	0.0%	0.0%	0.0%	3	0	0.0%
84	Black-tailed Godwit	Limosa limosa	Scolopacidae	Charadriiformes	waterbirds	50	0	0	11	1	0	0	0	0	0.0%	0.0%	0.0%	0.0%	0.0%	0	0
85	Common Snipe	Gallinago gallinago	Scolopacidae	Charadriiformes	waterbirds	48	0	0	12	6	0	0	0	0	0.0%	0.0%	0.0%	0.0%	0.0%	0	0
86	Icterine Warbler	Hippolais icterina	Sylviidae	Passeriformes	landbirds	48	0	0	0	0	0	0	0	0	0.0%	0.0%				0	0
87	Savi's Warbler	Locustella luscinioides	Locustellidae	Passeriformes	landbirds	44	0	0	0	0	0	0	0	0	0.0%	0.0%				0	0
88	Greater White-fronted Goose	Anser albifrons	Anatidae	Anseriformes	waterbirds	42	0	0	0	0	0	0	0	0	0.0%	0.0%				0	0
89	Red Knot	Calidris canutus	Scolopacidae	Charadriiformes	waterbirds	41	0	0	0	0	0	0	0	0	0.0%	0.0%				0	0
90	Eurasian Nuthatch	Sitta europaea	Sittidae	Passeriformes	landbirds	41	0	0	3	0	0	0	0	0	0.0%	0.0%	0.0%	0.0%	0.0%	0	0
91	Mediterranean Gull	Larus melanocephalus	Laridae	Charadriiformes	waterbirds	41	0	0	0	0	0	0	0	0	0.0%	0.0%				0	0
92	Common Redshank	Tringa totanus	Scolopacidae	Charadriiformes	waterbirds	39	0	0	3	0	0	0	0	0	0.0%	0.0%	0.0%	0.0%	0.0%	0	0
93	White Or Pied Wagtail	Motacilla alba	Motacillidae	Passeriformes	landbirds	38	0	0	2	0	0	0	0	0	0.0%	0.0%	0.0%	0.0%	0.0%	0	0
94	Common Firecrest	Regulus ignicapilla	Regulidae	Passeriformes	landbirds	37	0	0	0	0	0	0	0	0	0.0%	0.0%				1	0	0.0%
95	Bearded Reedling	Panurus biarmicus	Sylviidae	Passeriformes	landbirds	37	0	0	3	0	0	0	0	0	0.0%	0.0%	0.0%	0.0%	0.0%	0	0
96	Meadow Pipit	Anthus pratensis	Motacillidae	Passeriformes	landbirds	36	0	0	2	0	0	0	0	0	0.0%	0.0%	0.0%	0.0%	0.0%	0	0
97	Eurasian Bullfinch	Pyrrhula pyrrhula	Fringillidae	Passeriformes	landbirds	36	0	0	1	0	0	0	0	0	0.0%	0.0%	0.0%	0.0%	0.0%	0	0
98	Spotted Flycatcher	Muscicapa striata	Muscicapidae	Passeriformes	landbirds	34	0	0	0	0	0	0	0	0	0.0%	0.0%				0	0
99	Eurasian Skylark	Alauda arvensis	Alaudidae	Passeriformes	landbirds	34	0	0	11	1	0	0	0	0	0.0%	0.0%	0.0%	0.0%	0.0%	0	0
100	Brambling	Fringilla montifringilla	Fringillidae	Passeriformes	landbirds	32	0	0	3	0	0	0	0	0	0.0%	0.0%	0.0%	0.0%	0.0%	4	0	0.0%
101	Bewick's Swan	Cygnus bewickii	Anatidae	Anseriformes	waterbirds	32	0	0	0	0	0	0	0	0	0.0%	0.0%				0	0
102	European Stonechat	Saxicola rubicola	Muscicapidae	Passeriformes	landbirds	31	0	0	1	1	0	0	0	0	0.0%	0.0%	0.0%	0.0%	0.0%	0	0
103	Canada Goose	Branta canadensis	Anatidae	Anseriformes	waterbirds	30	0	0	0	0	0	0	0	0	0.0%	0.0%				1	0	0.0%
104	Tufted Duck	Aythya fuligula	Anatidae	Anseriformes	waterbirds	28	0	0	0	0	0	0	0	0	0.0%	0.0%				0	0
105	Feral Mallard	Anas platyrhynchos domesticus	Anatidae	Anseriformes	waterbirds	28	0	0	0	0	0	0	0	0	0.0%	0.0%				0	0
106	Hawfinch	Coccothraustes coccothraustes	Fringillidae	Passeriformes	landbirds	26	0	0	0	0	0	0	0	0	0.0%	0.0%				3	0	0.0%
107	Short-toed Treecreeper	Certhia brachydactyla	Certhiidae	Passeriformes	landbirds	26	0	0	2	0	0	0	0	0	0.0%	0.0%	0.0%	0.0%	0.0%	1	0	0.0%
108	Northern Shoveler	Spatula clypeata	Anatidae	Anseriformes	waterbirds	23	0	0	0	0	0	0	0	0	0.0%	0.0%				0	0
109	Pied Avocet	Recurvirostra avosetta	Recurvirostridae	Charadriiformes	waterbirds	22	0	0	0	0	0	0	0	0	0.0%	0.0%				0	0
110	Northern Wheatear	Oenanthe oenanthe	Muscicapidae	Passeriformes	landbirds	18	0	0	4	0	0	0	0	0	0.0%	0.0%	0.0%	0.0%	0.0%	0	0
111	Lesser Redpoll	Acanthis cabaret	Fringillidae	Passeriformes	landbirds	18	0	0	2	0	0	0	0	0	0.0%	0.0%	0.0%	0.0%	0.0%	0	0
112	Common Sandpiper	Actitis hypoleucos	Scolopacidae	Charadriiformes	waterbirds	18	0	0	2	1	0	0	0	0	0.0%	0.0%	0.0%	0.0%	0.0%	0	0
113	Eurasian Oystercatcher	Haematopus ostralegus	Haematopodidae	Charadriiformes	waterbirds	16	0	0	0	0	0	0	0	0	0.0%	0.0%				2	0	0.0%
114	Common Cuckoo	Cuculus canorus	Cuculidae	Cuculiformes	landbirds	16	0	0	2	0	0	0	0	0	0.0%	0.0%	0.0%	0.0%	0.0%	1	0	0.0%
115	Common Shelduck	Tadorna tadorna	Anatidae	Anseriformes	waterbirds	14	0	0	0	0	0	0	0	0	0.0%	0.0%				15	0	0.0%
116	Jack Snipe	Lymnocryptes minimus	Scolopacidae	Charadriiformes	waterbirds	14	0	0	2	2	1	0	0	0	0.0%	0.0%	0.0%	0.0%	0.0%	0	0
117	Whinchat	Saxicola rubetra	Muscicapidae	Passeriformes	landbirds	13	0	0	0	0	0	0	0	0	0.0%	0.0%				0	0
118	Bar-tailed Godwit	Limosa lapponica	Scolopacidae	Charadriiformes	waterbirds	13	0	0	0	0	0	0	0	0	0.0%	0.0%				0	0
119	Grey Plover	Pluvialis squatarola	Charadriidae	Charadriiformes	waterbirds	13	0	0	0	0	0	0	0	0	0.0%	0.0%				0	0
120	Northern Goshawk	Accipiter gentilis	Accipitridae	Accipitriformes	landbirds	11	0	0	5	0	1	0	0	0	0.0%	0.0%	0.0%	0.0%	0.0%	3	0	0.0%
121	Little Ringed Plover	Charadrius dubius	Charadriidae	Charadriiformes	waterbirds	11	0	0	0	0	0	0	0	0	0.0%	0.0%				0	0
122	Water Pipit	Anthus spinoletta	Motacillidae	Passeriformes	landbirds	11	0	0	0	0	0	0	0	0	0.0%	0.0%				0	0
123	Tundra Bean Goose	Anser serrirostris	Anatidae	Anseriformes	waterbirds	11	0	0	0	0	0	0	0	0	0.0%	0.0%				0	0
124	White Stork	Ciconia ciconia	Ciconiidae	Ciconiiformes	waterbirds	10	0	0	0	0	0	0	0	0	0.0%	0.0%				3	0	0.0%
125	Ring Ouzel	Turdus torquatus	Turdidae	Passeriformes	landbirds	10	0	0	4	0	0	0	0	0	0.0%	0.0%	0.0%	0.0%	0.0%	1	0	0.0%
126	European Nightjar	Caprimulgus europaeus	Caprimulgidae	Caprimulgiformes	landbirds	10	0	0	0	0	0	0	0	0	0.0%	0.0%				0	0
127	Eurasian Wryneck	Jynx torquilla	Picidae	Piciformes	landbirds	10	0	0	1	0	0	0	0	0	0.0%	0.0%	0.0%	0.0%	0.0%	0	0
128	Great Cormorant	Phalacrocorax carbo	Phalacrocoracidae	Suliformes	waterbirds	9	0	0	1	0	0	0	0	0	0.0%	0.0%	0.0%	0.0%	0.0%	3	0	0.0%
129	Stock Dove	Columba oenas	Columbidae	Columbiformes	landbirds	9	0	0	3	0	0	0	0	0	0.0%	0.0%	0.0%	0.0%	0.0%	1	0	0.0%
130	Yellow-browed Warbler	Phylloscopus inornatus	Phylloscopidae	Passeriformes	landbirds	9	0	0	0	0	0	0	0	0	0.0%	0.0%				0	0
131	Common Raven	Corvus corax	Corvidae	Passeriformes	landbirds	8	0	0	1	0	0	0	0	0	0.0%	0.0%	0.0%	0.0%	0.0%	8	0	0.0%
132	Long-eared Owl	Asio otus	Strigidae	Strigiformes	landbirds	8	0	0	6	3	2	0	0	0	0.0%	0.0%	0.0%	0.0%	0.0%	3	0	0.0%
133	Mistle Thrush	Turdus viscivorus	Turdidae	Passeriformes	landbirds	8	0	0	2	0	0	0	0	0	0.0%	0.0%	0.0%	0.0%	0.0%	1	0	0.0%
134	Eurasian Golden Oriole	Oriolus oriolus	Corvidae	Passeriformes	landbirds	8	0	0	0	0	0	0	0	0	0.0%	0.0%				0	0
135	European Green Woodpecker	Picus viridis	Picidae	Piciformes	landbirds	7	0	0	2	0	0	0	0	0	0.0%	0.0%	0.0%	0.0%	0.0%	1	0	0.0%
136	Mealy Redpoll	Acanthis flammea	Fringillidae	Passeriformes	landbirds	7	0	0	0	0	0	0	0	0	0.0%	0.0%				0	0
137	Barred Warbler	Curruca nisoria	Sylviidae	Passeriformes	landbirds	7	0	0	0	0	0	0	0	0	0.0%	0.0%				0	0
138	Pink-footed Goose	Anser brachyrhynchus	Anatidae	Anseriformes	waterbirds	7	0	0	0	0	0	0	0	0	0.0%	0.0%				0	0
139	Lesser Spotted Woodpecker	Dryobates minor	Picidae	Piciformes	landbirds	6	0	0	0	0	0	0	0	0	0.0%	0.0%				4	0	0.0%
140	Rook	Corvus frugilegus	Corvidae	Passeriformes	landbirds	6	0	0	3	0	0	0	0	0	0.0%	0.0%	0.0%	0.0%	0.0%	0	0
141	Green Sandpiper	Tringa ochropus	Scolopacidae	Charadriiformes	waterbirds	6	0	0	2	0	0	0	0	0	0.0%	0.0%	0.0%	0.0%	0.0%	0	0
142	Great Reed Warbler	Acrocephalus arundinaceus	Sylviidae	Passeriformes	landbirds	6	0	0	0	0	0	0	0	0	0.0%	0.0%				0	0
143	Eurasian Linnet	Linaria cannabina	Fringillidae	Passeriformes	landbirds	6	0	0	1	0	0	0	0	0	0.0%	0.0%	0.0%	0.0%	0.0%	0	0
144	Coal Tit	Periparus ater	Paridae	Passeriformes	landbirds	6	0	0	0	0	0	0	0	0	0.0%	0.0%				0	0
145	Great Black-backed Gull	Larus marinus	Laridae	Charadriiformes	waterbirds	5	0	0	0	0	0	0	0	0	0.0%	0.0%				0	0
146	Northern Pintail	Anas acuta	Anatidae	Anseriformes	waterbirds	5	0	0	0	0	0	0	0	0	0.0%	0.0%				0	0
147	Rose-ringed Parakeet	Psittacula krameri	Psittacidae	Psittaciformes	landbirds	4	0	0	2	0	0	0	0	0	0.0%	0.0%	0.0%	0.0%	0.0%	2	0	0.0%
148	Northern Lapwing	Vanellus vanellus	Charadriidae	Charadriiformes	waterbirds	4	0	0	2	0	1	0	0	0	0.0%	0.0%	0.0%	0.0%	0.0%	1	0	0.0%
149	Great Crested Grebe	Podiceps cristatus	Podicipedidae	Podicipediformes	waterbirds	4	0	0	2	0	0	0	0	0	0.0%	0.0%	0.0%	0.0%	0.0%	0	0
150	Common Swift	Apus apus	Apodidae	Apodiformes	landbirds	4	0	0	0	0	0	0	0	0	0.0%	0.0%				0	0
151	Common Greenshank	Tringa nebularia	Scolopacidae	Charadriiformes	waterbirds	4	0	0	0	0	0	0	0	0	0.0%	0.0%				0	0
152	Black Redstart	Phoenicurus ochruros	Muscicapidae	Passeriformes	landbirds	3	0	0	2	0	0	0	0	0	0.0%	0.0%	0.0%	0.0%	0.0%	1	0	0.0%
153	Blyth's Reed Warbler	Acrocephalus dumetorum	Sylviidae	Passeriformes	landbirds	3	0	0	0	0	0	0	0	0	0.0%	0.0%				0	0
154	Blue-headed Wagtail	Motacilla flava	Motacillidae	Passeriformes	landbirds	3	0	0	0	0	0	0	0	0	0.0%	0.0%				0	0
155	Red-backed Shrike	Lanius collurio	Laniidae	Passeriformes	landbirds	3	0	0	1	1	0	0	0	0	0.0%	0.0%	0.0%	0.0%	0.0%	0	0
156	Arctic Tern	Sterna paradisaea	Laridae	Charadriiformes	waterbirds	3	0	0	0	0	0	0	0	0	0.0%	0.0%				0	0
157	Grey Wagtail	Motacilla cinerea	Motacillidae	Passeriformes	landbirds	3	0	0	0	0	0	0	0	0	0.0%	0.0%				0	0
158	Mandarin Duck	Aix galericulata	Anatidae	Anseriformes	waterbirds	3	0	0	0	0	0	0	0	0	0.0%	0.0%				0	0
159	Western House-martin	Delichon urbicum	Hirundinidae	Passeriformes	landbirds	2	0	0	0	0	0	0	0	0	0.0%	0.0%				1	0	0.0%
160	Middle Spotted Woodpecker	Dendrocoptes medius	Picidae	Piciformes	landbirds	2	0	0	1	0	0	0	0	0	0.0%	0.0%	0.0%	0.0%	0.0%	1	0	0.0%
161	Common Rosefinch	Carpodacus erythrinus	Fringillidae	Passeriformes	landbirds	2	0	0	2	0	0	0	0	0	0.0%	0.0%	0.0%	0.0%	0.0%	0	0
162	Common Pochard	Aythya ferina	Anatidae	Anseriformes	waterbirds	2	0	0	0	0	0	0	0	0	0.0%	0.0%				0	0
163	Grey Partridge	Perdix perdix	Phasianidae	Galliformes	landbirds	2	0	0	2	0	0	0	0	0	0.0%	0.0%	0.0%	0.0%	0.0%	0	0
164	Common Myna	Acridotheres tristis	Sturnidae	Passeriformes	landbirds	2	0	0	2	0	0	0	0	0	0.0%	0.0%	0.0%	0.0%	0.0%	0	0
165	Spotted Crake	Porzana porzana	Rallidae	Gruiformes	waterbirds	2	0	0	0	0	0	0	0	0	0.0%	0.0%				0	0
166	Curlew Sandpiper	Calidris ferruginea	Scolopacidae	Charadriiformes	waterbirds	2	0	0	0	0	0	0	0	0	0.0%	0.0%				0	0
167	Western Marsh Harrier	Circus aeruginosus	Accipitridae	Accipitriformes	landbirds	2	0	0	0	0	0	0	0	0	0.0%	0.0%				0	0
168	Ruddy Shelduck	Tadorna ferruginea	Anatidae	Anseriformes	waterbirds	2	0	0	0	0	0	0	0	0	0.0%	0.0%				0	0
169	Little Tern	Sternula albifrons	Laridae	Charadriiformes	waterbirds	2	0	0	0	0	0	0	0	0	0.0%	0.0%				0	0
170	Greater Scaup	Aythya marila	Anatidae	Anseriformes	waterbirds	2	0	0	0	0	0	0	0	0	0.0%	0.0%				0	0
171	Common Ringed Plover	Charadrius hiaticula	Charadriidae	Charadriiformes	waterbirds	2	0	0	1	0	0	0	0	0	0.0%	0.0%	0.0%	0.0%	0.0%	0	0
172	Common Murre	Uria aalge	Alcidae	Charadriiformes	waterbirds	1	0	0	0	0	0	0	0	0	0.0%	0.0%				22	0	0.0%
173	Sandwich Tern	Thalasseus sandvicensis	Laridae	Charadriiformes	waterbirds	1	0	0	0	0	0	0	0	0	0.0%	0.0%				3	0	0.0%
174	Great Egret	Ardea alba	Ardeidae	Pelecaniformes	waterbirds	1	0	0	1	0	0	0	0	0	0.0%	0.0%	0.0%	0.0%	0.0%	2	0	0.0%
175	Rough-legged Buzzard	Buteo lagopus	Accipitridae	Accipitriformes	landbirds	1	0	0	0	0	0	0	0	0	0.0%	0.0%				0	0
176	Wood Warbler	Phylloscopus sibilatrix	Phylloscopidae	Passeriformes	landbirds	1	0	0	0	0	0	0	0	0	0.0%	0.0%				0	0
177	European Crested Tit	Lophophanes cristatus	Paridae	Passeriformes	landbirds	1	0	0	0	0	0	0	0	0	0.0%	0.0%				0	0
178	Willow Tit	Poecile montanus	Paridae	Passeriformes	landbirds	1	0	0	0	0	0	0	0	0	0.0%	0.0%				0	0
179	Wood Sandpiper	Tringa glareola	Scolopacidae	Charadriiformes	waterbirds	1	0	0	0	0	0	0	0	0	0.0%	0.0%				0	0
180	Merlin	Falco columbarius	Falconidae	Falconiformes	landbirds	1	0	0	0	0	0	0	0	0	0.0%	0.0%				0	0
181	Eurasian Treecreeper	Certhia familiaris	Certhiidae	Passeriformes	landbirds	1	0	0	1	0	0	0	0	0	0.0%	0.0%	0.0%	0.0%	0.0%	0	0
182	Eurasian Rock Pipit	Anthus petrosus	Motacillidae	Passeriformes	landbirds	1	0	0	0	0	0	0	0	0	0.0%	0.0%				0	0
183	Dusky Warbler	Phylloscopus fuscatus	Phylloscopidae	Passeriformes	landbirds	1	0	0	0	0	0	0	0	0	0.0%	0.0%				0	0
184	Black-legged Kittiwake	Rissa tridactyla	Laridae	Charadriiformes	waterbirds	1	0	0	0	0	0	0	0	0	0.0%	0.0%				0	0
185	Snow Bunting	Plectrophenax nivalis	Fringillidae	Passeriformes	landbirds	1	0	0	0	0	0	0	0	0	0.0%	0.0%				0	0
186	Eurasian Curlew	Numenius arquata	Scolopacidae	Charadriiformes	waterbirds	1	0	0	0	0	0	0	0	0	0.0%	0.0%				0	0
187	Herring X Caspian Gull (Hybrid)	Larus cachinnans x argentatus	Laridae	Charadriiformes	waterbirds	1	0	0	0	0	0	0	0	0	0.0%	0.0%				0	0
188	Northern Gannet	Morus bassanus	Sulidae	Suliformes	waterbirds	1	0	0	1	1	0	0	0	0	0.0%	0.0%	0.0%	0.0%	0.0%	0	0
189	Lesser Black-backed X Yellow-legged Gull (Hybrid)	Larus fuscus x michahellis	Laridae	Charadriiformes	waterbirds	1	0	0	0	0	0	0	0	0	0.0%	0.0%				0	0
190	Gull	Laridae (fam)	Laridae	Charadriiformes	waterbirds	0	0	0	0	0	0	0	0	0						4	0	0.0%
191	Swallow	Hirundinidae (fam)	Hirundinidae	Passeriformes	landbirds	0	0	0	0	0	0	0	0	0						2	0	0.0%
192	Razorbill	Alca torda	Alcidae	Charadriiformes	waterbirds	0	0	0	0	0	0	0	0	0						2	0	0.0%
193	Muscovy Duck	Cairina moschata	Anatidae	Anseriformes	waterbirds	0	0	0	0	0	0	0	0	0						2	0	0.0%
194	Eurasian Eagle-owl	Bubo bubo	Strigidae	Strigiformes	landbirds	0	0	0	0	0	0	0	0	0						2	0	0.0%
195	Dove	Columbidae (fam)	Columbidae	Columbiformes	landbirds	0	0	0	0	0	0	0	0	0						2	0	0.0%
196	Domestic Canary	Serinus canaria domestica	Carduelinae	Passeriformes	landbirds	0	0	0	0	0	0	0	0	0						1	0	0.0%
197	Tern	Sterninae (fam)	Laridae	Charadriiformes	waterbirds	0	0	0	0	0	0	0	0	0						1	0	0.0%
198	Peregrine Falcon	Falco peregrinus	Falconidae	Falconiformes	landbirds	0	0	0	0	0	0	0	0	0						1	0	0.0%
199	European Turtle Dove	Streptopelia turtur	Columbidae	Columbiformes	landbirds	0	0	0	0	0	0	0	0	0						1	0	0.0%
200	Black Tern	Chlidonias niger	Laridae	Charadriiformes	waterbirds	0	0	0	0	0	0	0	0	0						1	0	0.0%
201	Eurasian Hoopoe	Upupa epops	Upupidae	Upupiformes		0	0	0	0	0	0	0	0	0						1	0	0.0%
202	Goose	Anserinae (subfam)	Anatidae	Anseriformes	waterbirds	0	0	0	0	0	0	0	0	0						1	0	0.0%
203	Swan	Cygnus (genus)	Anatidae	Anseriformes	waterbirds	0	0	0	0	0	0	0	0	0						1	0	0.0%
204	Montagu's Harrier	Circus pygargus	Accipitridae	Accipitriformes	landbirds	0	0	0	0	0	0	0	0	0						1	0	0.0%
205	Green Woodhoopoe	Phoeniculus purpureus	Phoeniculidae	Upupiformes		0	0	0	0	0	0	0	0	0						1	0	0.0%
206	Greater Whitethroat	Sylvia communis	Sylviidae	Passeriformes	landbirds	0	0	0	0	0	0	0	0	0						1	0	0.0%
207	Sanderling	Calidris alba	Scolopacidae	Charadriiformes	waterbirds	0	0	0	0	0	0	0	0	0						1	0	0.0%
	Total	-	-	-	-	33418	159	9	4319	1178	928	243	53	44	-	-	-	-	-	1180	243	-

### Sheet: CaptiveBirds_PerOrder
Row	order	N.Fam.Tested	N.Sp.Tested	N.Tested.USUVPCR	N.Fam.USUVRNA.pos	Names.Fam.USUVRNA.pos	N.Sp.USUVRNA.pos	Names.Sp.USUVRNA.pos	N.USUVRNA.pos	Perc.USUVRNA.pos
1	Passeriformes	17	40	126	4	Sturnidae, Estrildidae, Muscicapidae, Pycnonotidae	5	Gracula religiosa, Scissirostrum dubium, Taeniopygia (genus), Copsychus malabaricus, Pycnonotus jocosus	5	4.0%
2	Anseriformes	3	25	39	1	Anatidae	4	Branta ruficollis, Melanitta nigra, Polysticta stelleri, Mareca penelope	9	23.1%
3	Strigiformes	2	6	33	1	Strigidae	2	Strix nebulosa, Bubo scandiacus	21	63.6%
4	Psittaciformes	4	40	113	1	Psittacidae	1	Psittacus erithacus	1	0.9%
5	Columbiformes	1	15	48	1	Columbidae	1	Columba livia domestica	1	2.1%
6	Phoenicopteriformes	1	4	43	1	Phoenicopteridae	1	Phoenicopterus chilensis	1	2.3%
7	Coliiformes	1	2	6	1	Coliidae	1	Colius striatus	1	16.7%
8	Rheiformes	1	2	4	1	Rheidae	1	Rhea pennata	1	25.0%
9	Casuariiformes	1	1	1	1	Casuariidae	1	Casuarius unappendiculatus	1	100.0%
10	Galliformes	4	16	73	0		0		0	0.0%
11	Sphenisciformes	1	3	69	0		0		0	0.0%
12	Pelecaniformes	3	9	30	0		0		0	0.0%
13	Charadriiformes	3	5	18	0		0		0	0.0%
14	Piciformes	1	7	10	0		0		0	0.0%
15	Gruiformes	2	4	9	0		0		0	0.0%
16	Accipitriformes	1	4	5	0		0		0	0.0%
17	Ciconiiformes	1	3	5	0		0		0	0.0%
18	Cuculiformes	1	1	5	0		0		0	0.0%
19	Bucerotiformes	2	4	4	0		0		0	0.0%
20	Upupiformes	1	1	3	0		0		0	0.0%
21	Cariamiformes	1	1	2	0		0		0	0.0%
22	Eurypygiformes	1	1	2	0		0		0	0.0%
23	Musophagiformes	1	1	2	0		0		0	0.0%
24	Struthioniformes	1	1	2	0		0		0	0.0%
25	Coraciiformes	1	1	1	0		0		0	0.0%
	Total	56	197	653	12	-	17	-	41	-

### Sheet: CaptiveBirds_PerSpecies
Row	English	Latin	family	order	N.Tested.USUVPCR	N.USUVRNA.pos	Perc.USUVRNA.pos
1	Great Grey Owl	Strix nebulosa	Strigidae	Strigiformes	21	20	95.2%
2	Common Scoter	Melanitta nigra	Anatidae	Anseriformes	5	5	100.0%
3	Red-breasted Goose	Branta ruficollis	Anatidae	Anseriformes	2	2	100.0%
4	Red-whiskered Bulbul	Pycnonotus jocosus	Pycnonotidae	Passeriformes	17	1	5.9%
5	Rock Pigeon	Columba livia domestica	Columbidae	Columbiformes	15	1	6.7%
6	Grey Parrot	Psittacus erithacus	Psittacidae	Psittaciformes	15	1	6.7%
7	White-rumped Shama	Copsychus malabaricus	Muscicapidae	Passeriformes	12	1	8.3%
8	Chilean Flamingo	Phoenicopterus chilensis	Phoenicopteridae	Phoenicopteriformes	11	1	9.1%
9	Snowy Owl	Bubo scandiacus	Strigidae	Strigiformes	6	1	16.7%
10	Zebra Finch	Taeniopygia (genus)	Estrildidae	Passeriformes	4	1	25.0%
11	Speckled Mousebird	Colius striatus	Coliidae	Coliiformes	4	1	25.0%
12	Finch-billed Myna	Scissirostrum dubium	Sturnidae	Passeriformes	2	1	50.0%
13	Darwin's Rhea	Rhea pennata	Rheidae	Rheiformes	2	1	50.0%
14	Steller's Eider	Polysticta stelleri	Anatidae	Anseriformes	1	1	100.0%
15	Hill Myna	Gracula religiosa	Sturnidae	Passeriformes	1	1	100.0%
16	Northern Cassowary	Casuarius unappendiculatus	Casuariidae	Casuariiformes	1	1	100.0%
17	Eurasian Wigeon	Mareca penelope	Anatidae	Anseriformes	1	1	100.0%
18	Jackass Penguin	Spheniscus demersus	Spheniscidae	Sphenisciformes	44	0	0.0%
19	Chicken	Gallus gallus domesticus	Phasianidae	Galliformes	26	0	0.0%
20	Greater Flamingo	Phoenicopterus roseus	Phoenicopteridae	Phoenicopteriformes	25	0	0.0%
21	Humboldt's Penguin	Spheniscus humboldti	Spheniscidae	Sphenisciformes	22	0	0.0%
22	Rainbow Lorikeet	Trichoglossus moluccanus	Psittaculidae	Psittaciformes	19	0	0.0%
23	Scarlet Ibis	Eudocimus ruber	Threskiornithidae	Pelecaniformes	14	0	0.0%
24	Crested Partridge	Rollulus rouloul	Phasianidae	Galliformes	13	0	0.0%
25	Budgerigar	Melopsittacus undulatus	Psittaculidae	Psittaciformes	12	0	0.0%
26	Guineafowl	Numididae (fam)	Numididae	Galliformes	10	0	0.0%
27	Snowy-crowned Robin-chat	Cossypha niveicapilla	Muscicapidae	Passeriformes	9	0	0.0%
28	Java Sparrow	Padda oryzivora	Passeridae	Passeriformes	9	0	0.0%
29	Common Canary	Serinus canaria	Fringillidae	Passeriformes	8	0	0.0%
30	Pied Avocet	Recurvirostra avosetta	Recurvirostridae	Charadriiformes	8	0	0.0%
31	Cockatiel	Nymphicus hollandicus	Cacatuidae	Psittaciformes	7	0	0.0%
32	Gouldian Finch	Chloebia gouldiae	Passeridae	Passeriformes	7	0	0.0%
33	Helmeted Guineafowl	Numida meleagris	Numididae	Galliformes	7	0	0.0%
34	Northern Cardinal	Cardinalis cardinalis	Cardinalidae	Passeriformes	6	0	0.0%
35	American Flamingo	Phoenicopterus ruber	Phoenicopteridae	Phoenicopteriformes	6	0	0.0%
36	Village Weaver	Ploceus cucullatus	Ploceidae	Passeriformes	6	0	0.0%
37	Monk Parakeet	Myiopsitta monachus	Psittacidae	Psittaciformes	6	0	0.0%
38	Greater Roadrunner	Geococcyx californianus	Neomorphidae	Cuculiformes	5	0	0.0%
39	Northern Bald Ibis	Geronticus eremita	Threskiornithidae	Pelecaniformes	5	0	0.0%
40	Common Trumpeter	Psophia crepitans	Psophiidae	Gruiformes	5	0	0.0%
41	Orange-fronted Fruit Dove	Ptilinopus aurantiifrons	Columbidae	Columbiformes	5	0	0.0%
42	Emerald Dove	Chalcophaps indica	Columbidae	Columbiformes	5	0	0.0%
43	Painted Bunting	Passerina ciris	Cardinalidae	Passeriformes	5	0	0.0%
44	Inca Tern	Larosterna inca	Laridae	Charadriiformes	4	0	0.0%
45	Parrot	Psittaciformes (order)	Unknown	Psittaciformes	4	0	0.0%
46	Blue-and-yellow Macaw	Ara ararauna	Psittacidae	Psittaciformes	4	0	0.0%
47	Senegal Parrot	Poicephalus senegalus	Psittacidae	Psittaciformes	4	0	0.0%
48	Luzon Bleeding-heart	Gallicolumba luzonica	Columbidae	Columbiformes	4	0	0.0%
49	Lovebird	Agapornis (genus)	Psittaculidae	Psittaciformes	4	0	0.0%
50	White-winged Duck	Asarcornis scutulata	Anatidae	Anseriformes	4	0	0.0%
51	Pheasant Pigeon	Otidiphaps nobilis	Columbidae	Columbiformes	4	0	0.0%
52	Gambel's Quail	Callipepla gambelii	Odontophoridae	Galliformes	4	0	0.0%
53	Great White Pelican	Pelecanus onocrotalus	Pelecanidae	Pelecaniformes	4	0	0.0%
54	Penguin	Spheniscidae (fam)	Spheniscidae	Sphenisciformes	3	0	0.0%
55	Superb Fruit Dove	Ptilinopus superbus	Columbidae	Columbiformes	3	0	0.0%
56	Black Swan	Cygnus atratus	Anatidae	Anseriformes	3	0	0.0%
57	Eurasian Hoopoe	Upupa epops	Upupidae	Upupiformes	3	0	0.0%
58	Chestnut-backed Thrush	Geokichla dohertyi	Turdidae	Passeriformes	3	0	0.0%
59	Sun Parakeet	Aratinga solstitialis	Psittacidae	Psittaciformes	3	0	0.0%
60	White Stork	Ciconia ciconia	Ciconiidae	Ciconiiformes	3	0	0.0%
61	Nicobar Pigeon	Caloenas nicobarica	Columbidae	Columbiformes	3	0	0.0%
62	Rose-bellied Bunting	Passerina rositae	Cardinalidae	Passeriformes	3	0	0.0%
63	Grey Crowned-crane	Balearica regulorum	Gruidae	Gruiformes	2	0	0.0%
64	Common Barn Owl	Tyto alba	Tytonidae	Strigiformes	2	0	0.0%
65	Ara	Ara (genus)	Psittacidae	Psittaciformes	2	0	0.0%
66	Eurasian Thick-knee	Burhinus oedicnemus	Burhinidae	Charadriiformes	2	0	0.0%
67	Madagascar Ibis	Lophotibis cristata	Threskiornithidae	Pelecaniformes	2	0	0.0%
68	Greater Rhea	Rhea americana	Rheidae	Rheiformes	2	0	0.0%
69	Red-billed Quelea	Quelea quelea	Ploceidae	Passeriformes	2	0	0.0%
70	Fulvous Whistling-duck	Dendrocygna bicolor	Anatidae	Anseriformes	2	0	0.0%
71	Cockatoo	Cacatua (genus)	Cacatuidae	Psittaciformes	2	0	0.0%
72	Violaceous Euphonia	Euphonia violacea	Fringillidae	Passeriformes	2	0	0.0%
73	Burrowing Owl	Athene cunicularia	Strigidae	Strigiformes	2	0	0.0%
74	Black-headed Gull	Chroicocephalus ridibundus	Laridae	Charadriiformes	2	0	0.0%
75	Toco Toucan	Ramphastos toco	Ramphastidae	Piciformes	2	0	0.0%
76	Purple Honeycreeper	Cyanerpes caeruleus	Fringillidae	Passeriformes	2	0	0.0%
77	Madagascar Red Fody	Foudia madagascariensis	Ploceidae	Passeriformes	2	0	0.0%
78	Satyr Tragopan	Tragopan satyra	Phasianidae	Galliformes	2	0	0.0%
79	Mousebird	Coliidae (fam)	Coliidae	Coliiformes	2	0	0.0%
80	Golden Pheasant	Chrysolophus pictus	Phasianidae	Galliformes	2	0	0.0%
81	Barred Parakeet	Bolborhynchus lineola	Psittacidae	Psittaciformes	2	0	0.0%
82	Red-rumped Cacique	Cacicus haemorrhous	Icteridae	Passeriformes	2	0	0.0%
83	Harris's Hawk	Parabuteo unicinctus	Accipitridae	Accipitriformes	2	0	0.0%
84	Pyrrhura	Pyrrhura (genus)	Psittacidae	Psittaciformes	2	0	0.0%
85	Sunbittern	Eurypyga helias	Eurypygidae	Eurypygiformes	2	0	0.0%
86	African Ostrich	Struthio camelus	Struthionidae	Struthioniformes	2	0	0.0%
87	Red-crested Turaco	Tauraco erythrolophus	Musophagidae	Musophagiformes	2	0	0.0%
88	Southern Screamer	Chauna torquata	Anhimidae	Anseriformes	2	0	0.0%
89	Coconut Lorikeet	Trichoglossus haematodus	Psittaculidae	Psittaciformes	2	0	0.0%
90	Weaver	Ploceidae (fam)	Ploceidae	Passeriformes	2	0	0.0%
91	Pinon's Imperial Pigeon	Ducula pinon	Columbidae	Columbiformes	2	0	0.0%
92	Red-legged Seriema	Cariama cristata	Cariamidae	Cariamiformes	2	0	0.0%
93	Asian Fairy-bluebird	Irena puella	Irenidae	Passeriformes	2	0	0.0%
94	Keel-billed Toucan	Ramphastos sulfuratus	Ramphastidae	Piciformes	2	0	0.0%
95	Common Eider	Somateria mollissima	Anatidae	Anseriformes	2	0	0.0%
96	Screamer	Anhimidae (fam)	Anhimidae	Anseriformes	2	0	0.0%
97	Black-winged Stilt	Himantopus himantopus	Recurvirostridae	Charadriiformes	2	0	0.0%
98	Blue-faced Parrotfinch	Erythrura trichroa	Estrildidae	Passeriformes	2	0	0.0%
99	Red-breasted Toucan	Ramphastos dicolorus	Ramphastidae	Piciformes	2	0	0.0%
100	Kea	Nestor notabilis	Psittacidae	Psittaciformes	1	0	0.0%
101	White-headed Vulture	Trigonoceps occipitalis	Accipitridae	Accipitriformes	1	0	0.0%
102	Hooded Vulture	Necrosyrtes monachus	Accipitridae	Accipitriformes	1	0	0.0%
103	Ruddy Shelduck	Tadorna ferruginea	Anatidae	Anseriformes	1	0	0.0%
104	Magpie Goose	Anseranas semipalmata	Anseranatidae	Anseriformes	1	0	0.0%
105	Steller's Sea Eagle	Haliaeetus pelagicus	Accipitridae	Accipitriformes	1	0	0.0%
106	Common Goldeneye	Bucephala clangula	Anatidae	Anseriformes	1	0	0.0%
107	Eastern Rosella	Platycercus eximius	Psittacidae	Psittaciformes	1	0	0.0%
108	Himalayan Monal	Lophophorus impejanus	Phasianidae	Galliformes	1	0	0.0%
109	Red-breasted Parakeet	Psittacula alexandri	Psittacidae	Psittaciformes	1	0	0.0%
110	White-winged Dove	Zenaida asiatica	Columbidae	Columbiformes	1	0	0.0%
111	Trumperter Swan	Cygnus buccinator	Anatidae	Anseriformes	1	0	0.0%
112	Swan	Cygnus (genus)	Anatidae	Anseriformes	1	0	0.0%
113	Black-necked Swan	Cygnus melancoryphus	Anatidae	Anseriformes	1	0	0.0%
114	Kenya Guineafowl	Guttera pucherani	Numididae	Galliformes	1	0	0.0%
115	Eurasian Eagle-owl	Bubo bubo	Strigidae	Strigiformes	1	0	0.0%
116	Black-throated Finch	Poephila cincta	Estrildidae	Passeriformes	1	0	0.0%
117	White-throated Toucan	Ramphastos tucanus	Ramphastidae	Piciformes	1	0	0.0%
118	Palm Cockatoo	Probosciger aterrimus	Cacatuidae	Psittaciformes	1	0	0.0%
119	Chestnut-mandibled Toucan	Ramphastos ambiguus swainsonii	Ramphastidae	Piciformes	1	0	0.0%
120	Bar-headed Goose	Anser indicus	Anatidae	Anseriformes	1	0	0.0%
121	Gang-gang Cockatoo	Callocephalon fimbriatum	Psittacidae	Psittaciformes	1	0	0.0%
122	Red-fronted Parrot	Poicephalus gulielmi	Psittacidae	Psittaciformes	1	0	0.0%
123	Columbidae	Columbidae (fam)	Columbidae	Columbiformes	1	0	0.0%
124	Ducorps's Cockatoo	Cacatua ducorpsi	Cacatuidae	Psittaciformes	1	0	0.0%
125	Lesser Flamingo	Phoeniconaias minor	Phoenicopteridae	Phoenicopteriformes	1	0	0.0%
126	Blue-bellied Roller	Coracias cyanogaster	Coraciidae	Coraciiformes	1	0	0.0%
127	Red-winged Parrot	Aprosmictus erythropterus	Psittacidae	Psittaciformes	1	0	0.0%
128	Harlequin Quail	Coturnix delegorguei	Phasianidae	Galliformes	1	0	0.0%
129	Abdim's Stork	Ciconia abdimii	Ciconiidae	Ciconiiformes	1	0	0.0%
130	Purple-naped Lory	Lorius domicella	Psittaculidae	Psittaciformes	1	0	0.0%
131	Ibis	Threskiornithidae (fam)	Threskiornithidae	Pelecaniformes	1	0	0.0%
132	Grey Partridge	Perdix perdix	Phasianidae	Galliformes	1	0	0.0%
133	Edwards's Pheasant	Lophura edwardsi	Phasianidae	Galliformes	1	0	0.0%
134	Opal-rumped Tanager	Tangara velia	Thraupidae	Passeriformes	1	0	0.0%
135	Kakariki	Cyanoramphus (genus)	Psittacidae	Psittaciformes	1	0	0.0%
136	White-faced Whistling-duck	Dendrocygna viduata	Anatidae	Anseriformes	1	0	0.0%
137	Scaled Quail	Callipepla squamata	Odontophoridae	Galliformes	1	0	0.0%
138	Blue-breasted Quail	Synoicus chinensis	Phasianidae	Galliformes	1	0	0.0%
139	Victoria Crowned-pigeon	Goura victoria	Columbidae	Columbiformes	1	0	0.0%
140	Eurasian Goldfinch	Carduelis carduelis	Fringillidae	Passeriformes	1	0	0.0%
141	Dalmatian Pelican	Pelecanus crispus	Pelecanidae	Pelecaniformes	1	0	0.0%
142	Rose-crowned Parakeet	Pyrrhura rhodocephala	Psittacidae	Psittaciformes	1	0	0.0%
143	Blue-black Grassquit	Volatinia jacarina	Thraupidae	Passeriformes	1	0	0.0%
144	Flying Steamer Duck	Tachyeres patachonicus	Anatidae	Anseriformes	1	0	0.0%
145	Caique	Pionites (genus)	Psittacidae	Psittaciformes	1	0	0.0%
146	Yellow Grosbeak	Pheucticus chrysopeplus	Cardinalidae	Passeriformes	1	0	0.0%
147	Red-crowned Parakeet	Cyanoramphus novaezelandiae	Psittacidae	Psittaciformes	1	0	0.0%
148	Crowned Crane	Balearica (genus)	Gruidae	Gruiformes	1	0	0.0%
149	Amazon Parrot	Amazona (genus)	Psittacidae	Psittaciformes	1	0	0.0%
150	Eurasian Collared Dove	Streptopelia decaocto	Columbidae	Columbiformes	1	0	0.0%
151	Tawny Owl	Strix aluco	Strigidae	Strigiformes	1	0	0.0%
152	Eclectus Parrot	Eclectus roratus	Psittacidae	Psittaciformes	1	0	0.0%
153	Hyacinth Macaw	Anodorhynchus hyacinthinus	Psittacidae	Psittaciformes	1	0	0.0%
154	Red-flanked Lorikeet	Charmosyna placentis	Psittaculidae	Psittaciformes	1	0	0.0%
155	Yellow-billed Stork	Mycteria ibis	Ciconiidae	Ciconiiformes	1	0	0.0%
156	Teal	Anas (genus)	Anatidae	Anseriformes	1	0	0.0%
157	Peach-faced Lovebird	Agapornis roseicollis	Psittaculidae	Psittaciformes	1	0	0.0%
158	Southern Bald Ibis	Geronticus calvus	Threskiornithidae	Pelecaniformes	1	0	0.0%
159	Indigo Bunting	Passerina cyanea	Cardinalidae	Passeriformes	1	0	0.0%
160	Red-and-green Macaw	Ara chloropterus	Psittacidae	Psittaciformes	1	0	0.0%
161	Ruddy Duck	Oxyura jamaicensis	Anatidae	Anseriformes	1	0	0.0%
162	Andean Cock-of-the-rock	Rupicola peruvianus	Cotingidae	Passeriformes	1	0	0.0%
163	Choco Toucan	Ramphastos brevis	Ramphastidae	Piciformes	1	0	0.0%
164	Eurasian Crane	Grus grus	Gruidae	Gruiformes	1	0	0.0%
165	Sumatran Laughingthrush	Garrulax bicolor	Leiothrichidae	Passeriformes	1	0	0.0%
166	Western Crowned-pigeon	Goura cristata	Columbidae	Columbiformes	1	0	0.0%
167	Blue-naped Parrot	Tanygnathus lucionensis	Psittacidae	Psittaciformes	1	0	0.0%
168	Iberian Magpie	Cyanopica cooki	Corvidae	Passeriformes	1	0	0.0%
169	Yellow-crowned Parrot	Amazona ochrocephala	Psittacidae	Psittaciformes	1	0	0.0%
170	Southern Mealy Amazon	Amazona farinosa	Psittacidae	Psittaciformes	1	0	0.0%
171	Cardinal	Cardinalidae (fam)	Cardinalidae	Passeriformes	1	0	0.0%
172	Muscovy Duck	Cairina moschata	Anatidae	Anseriformes	1	0	0.0%
173	European Turtle Dove	Streptopelia turtur	Columbidae	Columbiformes	1	0	0.0%
174	Bird-of-paradise	Paradisaeidae (fam)	Paradisaeidae	Passeriformes	1	0	0.0%
175	Bluethroat	Luscinia svecica	Muscicapidae	Passeriformes	1	0	0.0%
176	Green Jay	Cyanocorax yncas	Corvidae	Passeriformes	1	0	0.0%
177	Blue Ground-dove	Claravis pretiosa	Columbidae	Columbiformes	1	0	0.0%
178	Blue-throated Macaw	Ara glaucogularis	Psittacidae	Psittaciformes	1	0	0.0%
179	Brown Pelican	Pelecanus occidentalis	Pelecanidae	Pelecaniformes	1	0	0.0%
180	Ground Hornbills	Bucorvus (genus)	Bucorvidae	Bucerotiformes	1	0	0.0%
181	Red Bird Of Paradise	Paradisaea rubra	Paradisaeidae	Passeriformes	1	0	0.0%
182	Mountain Toucan	Andigena (genus)	Ramphastidae	Piciformes	1	0	0.0%
183	Von Der Decken's Hornbill	Tockus deckeni	Bucerotidae	Bucerotiformes	1	0	0.0%
184	Rose-ringed Parakeet	Psittacula krameri	Psittacidae	Psittaciformes	1	0	0.0%
185	Scaly-sided Merganser	Mergus squamatus	Anatidae	Anseriformes	1	0	0.0%
186	Chachalaca	Ortalis (genus)	Cracidae	Galliformes	1	0	0.0%
187	Plum-headed Parakeet	Psittacula cyanocephala	Psittacidae	Psittaciformes	1	0	0.0%
188	Cattle Egret	Bubulcus ibis	Ardeidae	Pelecaniformes	1	0	0.0%
189	Ocellated Turkey	Meleagris ocellata	Phasianidae	Galliformes	1	0	0.0%
190	Wreathed Hornbill	Rhyticeros undulatus	Bucerotidae	Bucerotiformes	1	0	0.0%
191	Gold-fronted Leafbird	Chloropsis aurifrons	Irenidae	Passeriformes	1	0	0.0%
192	Pin-tailed Whydah	Vidua macroura	Estrildidae	Passeriformes	1	0	0.0%
193	White-cheeked Pintail	Anas bahamensis	Anatidae	Anseriformes	1	0	0.0%
194	White-eared Catbird	Ailuroedus buccoides	Ptilonorhynchidae	Passeriformes	1	0	0.0%
195	Hornbill	Bucerotidae (fam)	Bucerotidae	Bucerotiformes	1	0	0.0%
196	Common Rosefinch	Carpodacus erythrinus	Fringillidae	Passeriformes	1	0	0.0%
197	Ross' Goose	Anser rossii	Anatidae	Anseriformes	1	0	0.0%
	Total	-	-	-	653	41	-
